# Lung biopsy cells transcriptional landscape from COVID-19 patient stratified lung injury in SARS-CoV-2 infection through impaired pulmonary surfactant metabolism

**DOI:** 10.1101/2020.05.07.082297

**Authors:** Abul Bashar Mir Md. Khademul Islam, Md. Abdullah-Al-Kamran Khan

## Abstract

Clinical management of COVID-19 is still complicated due to the lack of therapeutic interventions to reduce the breathing problems, respiratory complications and acute lung injury – which are the major complications of most of the mild to critically affected patients and the molecular mechanisms behind these clinical features are still largely unknown. In this study, we have used the RNA-seq gene expression pattern in the COVID-19 affected lung biopsy cells and compared it with the effects observed in typical cell lines infected with SARS-CoV-2 and SARS-CoV. We performed functional overrepresentation analyses using these differentially expressed genes to signify the processes/pathways which could be deregulated during SARS-CoV-2 infection resulting in the symptomatic impairments observed in COVID-19. Our results showed that the significantly altered processes include inflammatory responses, antiviral cytokine signaling, interferon responses, and interleukin signaling etc. along with downmodulated processes related to lung’s functionality like-responses to hypoxia, lung development, respiratory processes, cholesterol biosynthesis and surfactant metabolism. We also found that the viral protein interacting host’s proteins involved in similar pathways like: respiratory failure, lung diseases, asthma, and hypoxia responses etc., suggesting viral proteins might be deregulating the processes related to acute lung injury/breathing complications in COVID-19 patients. Protein-protein interaction networks of these processes and map of gene expression of deregulated genes revealed that several viral proteins can directly or indirectly modulate the host genes/proteins of those lung related processes along with several host transcription factors and miRNAs. Surfactant proteins and their regulators SPD, SPC, TTF1 etc. which maintains the stability of the pulmonary tissue are found to be downregulated through viral NSP5, NSP12 that could lead to deficient gaseous exchange by the surface films. Mitochondrial dysfunction owing to the aberration of NDUFA10, NDUFAF5, SAMM50 etc. by NSP12; abnormal thrombosis in lungs through atypical PLAT, EGR1 functions by viral ORF8, NSP12; dulled hypoxia responses due to unusual shift in HIF-1 downstream signaling might be the causative elements behind the acute lung injury in COVID-19 patients. Our study put forward a distinct mechanism of probable virus induced lung damage apart from cytokine storm and advocate the need of further research for alternate therapy in this direction.
