## Supplementary File 5 for "Lung biopsy cells transcriptional landscape from COVID-19 patient stratified lung injury in SARS-CoV-2 infection through impaired pulmonary surfactant metabolism"

### Sheet: Sheet1
Supplementary file 5: List of host proteins which interact with SARS-CoV, SARS-CoV-2 proteins.
Gordon-SARS-CoV-2	Srinivasan-SARS-CoV-2	Pfefferle-SARS-CoV
AAR2	ACE2	RYBP
AASS	ALB	PPIA
AATF	ARL4D	NOMO3
ABCC1	ATF5	FKBP1A
ACAD9	ATP6V1G1	PPIG
ACADM	BAP1	MARK3
ACSL3	BAT3	PPIH
ADAM9	BCL2	RCAN3
ADAMTS1	BCL2A1	HGS
AGPS	BCL2L1	BAT3
AKAP8	BCL2L2	DDAH2
AKAP8L	BRF1	CAMLG
AKAP9	BTF3	CHMP2B
ALG11	BZW2	C1orf142
ALG5	C11orf74	MKRN2
ALG8	C1orf142	TPSAB1
ANO6	C1orf63	SERPING1
AP2A2	C20orf27	MKRN3
AP2M1	C7orf36	PSMA2
AP3B1	CAMLG	C1orf63
ARF6	CAV1	ZNF410
ARL6IP6	CCHCR	POLR2B
ATE1	CD209	DEDD2
ATP13A3	CHEK2	DCTN2
ATP1B1	CHMP2B	NPHP3
ATP5MG	CLEC4G	TPSB2
ATP6AP1	CLEC4M	RNF128
ATP6V1A	COX2	BAP1
BAG5	DCTN2	ARL4D
BCKDK	DDAH2	CCHCR
BCS1L	DDX5	FAHD1
BRD2	DEDD2	BZW2
BRD4	EEF1A1	NCOA5
BZW2	EIF3F	ALB
C1orf50	EIF4B	YWHAE
CCDC86	ENO1	ENO1
CDK5RAP2	FAHD1	MARK2
CENPF	FAM108A1	FAM108A1
CEP112	FKBP1A	PFDN5
CEP135	H2AFY2	MIF4GD
CEP250	HGS	NDUFA10
CEP350	HNRPA1	VKORC1
CEP68	HOXC6	LAS1L
CHMP2A	IKBKB	H2AFY2
CHPF	IRF3	RPS20
CHPF2	ISLR	CHEK2
CISD3	KPNA2	TERF1
CIT	LAS1L	ISLR
CLCC1	LCP1	TBCB
CLIP4	MARK2	NMB
CNTRL	MARK3	MNAT1
COL6A1	MCL1	NAE1
COLGALT1	MIF4GD	HOXC6
COMT	MKRN2	PLEKHO1
COQ8B	MKRN3	N4BP2L2
CRTC3	MNAT1	XPA
CSDE1	N4BP2L2	EIF4B
CSNK2A2	NAE1	C20orf27
CSNK2B	NCOA5	LCP1
CUL2	ND4L	SMOC1
CWC27	NDUFA10	RPS17
CYB5B	NMB	BRF1
CYB5R3	NOMO3	C7orf36
DCAF7	NPHP3	OCIAD2
DCAKD	OCIAD2	SLC46A3
DCTPP1	PFDN5	DDX5
DDX10	PLEKHO1	C11orf74
DDX21	POLR2B	EIF3F
DNAJC11	PPIA	EEF1A1
DNAJC19	PPIG	CAV1
DNMT1	PPIH	IKBKB
DPH5	PSMA2	UBE2I
DPY19L1	RCAN3	SGTA
ECSIT	RNF128	ATP6V1G1
EDEM3	RPS17	BTF3
EIF4E2	RPS20	ATF5
EIF4H	RYBP	ND4L
ELOB	SERPING1	COX2
ELOC	SFTPD	HNRPA1
EMC1	SGTA	ACE2
ERC1	SLC46A3	CLEC4G
ERGIC1	SMOC1	CD209
ERLEC1	TBCB	CLEC4M
ERMP1	TERF1	IRF3
ERO1B	TMPRSS2	KPNA2
ERP44	TPSAB1	SFTPD
ETFA	TPSB2	BCL2L1
EXOSC2	UBE2I	BCL2L2
EXOSC3	VKORC1	MCL1
EXOSC5	XPA	BCL2A1
EXOSC8	YWHAE	BCL2
F2RL1	ZNF410	BAG6
FAM162A		SNAP47
FAM8A1		ABHD17A
FAM98A		HNRNPA1
FAR2		ZCRB1
FASTKD5		PHB
FBLN5		JUN
FBN1		STAT3
FBN2		PPP1CA
FBXL12		SPECC1
FGFR1OP		FGL2
FKBP10		XPO1
FKBP15
FKBP7
FOXRED2
FYCO1
G3BP1
G3BP2
GCC1
GCC2
GDF15
GFER
GGCX
GGH
GHITM
GIGYF2
GLA
GNB1
GNG5
GOLGA2
GOLGA3
GOLGA7
GOLGB1
GORASP1
GPAA1
GPX1
GRIPAP1
GRPEL1
GTF2F2
HDAC2
HEATR3
HECTD1
HMOX1
HOOK1
HS2ST1
HS6ST2
HSBP1
HYOU1
IDE
IL17RA
IMPDH2
INHBE
INTS4
ITGB1
JAKMIP1
LARP1
LARP4B
LARP7
LMAN2
LOX
MAP7D1
MARC1
MARK1
MARK2
MARK3
MAT2B
MDN1
MEPCE
MFGE8
MIB1
MIPOL1
MOGS
MOV10
MPHOSPH10
MRPS2
MRPS25
MRPS27
MRPS5
MTCH1
MYCBP2
NARS2
NAT14
NDFIP2
NDUFAF1
NDUFAF2
NDUFB9
NEK9
NEU1
NGDN
NGLY1
NIN
NINL
NLRX1
NOL10
NPC2
NPTX1
NSD2
NUP210
NUP214
NUP54
NUP58
NUP62
NUP88
NUP98
NUTF2
OS9
PABPC1
PABPC4
PCNT
PCSK6
PDE4DIP
PDZD11
PIGO
PIGS
PITRM1
PKP2
PLAT
PLD3
PLEKHA5
PLEKHF2
PLOD2
PMPCA
PMPCB
POFUT1
POGLUT2
POGLUT3
POLA1
POLA2
POR
PPIL3
PPT1
PRIM1
PRIM2
PRKACA
PRKAR2A
PRKAR2B
PRRC2B
PSMD8
PTBP2
PTGES2
PUSL1
PVR
QSOX2
RAB10
RAB14
RAB18
RAB1A
RAB2A
RAB5C
RAB7A
RAB8A
RAE1
RALA
RAP1GDS1
RBM28
RBM41
RBX1
RDX
REEP5
REEP6
RETREG3
RHOA
RIPK1
RNF41
RPL36
RRP9
RTN4
SAAL1
SBNO1
SCAP
SCARB1
SCCPDH
SDF2
SELENOS
SEPSECS
SIGMAR1
SIL1
SIRT5
SLC25A21
SLC27A2
SLC30A6
SLC30A7
SLC30A9
SLC44A2
SLC9A3R1
SLU7
SMOC1
SNIP1
SPART
SRP19
SRP54
SRP72
STC2
STOM
STOML2
SUN2
TAPT1
TARS2
TBCA
TBK1
TBKBP1
TCF12
THTPA
TIMM10
TIMM10B
TIMM29
TIMM8B
TIMM9
TLE1
TLE3
TLE5
TM2D3
TMED5
TMEM39B
TMEM97
TOMM70
TOR1A
TOR1AIP1
TRIM59
TRMT1
TUBGCP2
TUBGCP3
TYSND1
UBAP2
UBAP2L
UBXN8
UGGT2
UPF1
USP13
USP54
VPS11
VPS39
WASHC4
WFS1
YIF1A
ZC3H18
ZC3H7A
ZDHHC5
ZNF318
ZNF503
ZYG11B
